# Proteomics of broad deubiquitylase inhibition unmasks redundant enzyme function to reveal substrates

**DOI:** 10.1101/844811

**Authors:** Valentina Rossio, Joao A. Paulo, Joel Chick, Bradley Brasher, Steven P. Gygi, Randall W. King

**Author notes:** Correspondence to Randall W. King.

## Abstract

Deubiquitylating enzymes (DUBs) counteract ubiquitylation to control stability or activity of substrates. Identification of DUB substrates is challenging because multiple DUBs act on the same substrates, thwarting genetic approaches. Here, we circumvented redundancy by broadly inhibiting DUBs in *Xenopus* egg extract. DUB inhibition increases ubiquitylation of hundreds of proteins, depleting free ubiquitin without inducing widespread degradation. Restoring available ubiquitin led to proteasomal degradation of over thirty proteins, indicating that deubiquitylation is essential to maintain their stability. We confirmed their DUB-dependent stability with recombinant human proteins, demonstrating evolutionary conservation. We profiled the ability of DUBs to rescue protein stability, and found that USP7 has a unique ability to broadly antagonize proteasomal degradation. Together, we provide a comprehensive characterization of ubiquitin dynamics in the *Xenopus* system, identify new DUB substrates, and present a new approach to characterize physiological DUB specificity that overcomes challenges posed by DUB redundancy
