## supplemental dataset 2 for "Proteomics of broad deubiquitylase inhibition unmasks redundant enzyme function to reveal substrates"

### Sheet: Sheet1
Table S4 UbVS-sensitive ubiquitination sites present in extract
Protein Id	Gene Symbol	Description	Concentration	Site	Sequence	Log2 ratio (UbVS+UB/UB)	pvalue UbVS+UB/UB
DC064789	ATPIF1	ATPase inhibitor, mitochondrial	#N/A	76	K.EQEQIASLK#K.H	6.66685	2.51736
CL6179Contig3	CHMP1B	Charged multivesicular body protein 1b	217.231	97	K.SMAGVVK#SMDATLK.S	6.04577	4.14985
CL1415Contig2	TPT1	Translationally-controlled tumor protein	4016.54	116	R.VNTFMK#GAQETVK.K	5.85731	4.09591
CL3195Contig3	SNRPD3	Small nuclear ribonucleoprotein Sm D3	83.8882	84	K.NAPMLK#SMK.N	5.67819	3.8152
CL5210Contig1	TRAFD1	TRAF-type zinc finger domain-containing protein 1	37.6529	577	R.NVK#QFTATASNTGSSR.N	5.62025	5.25718
dsrrswapns_comp212642_c2_seq1	ZC3H15	Zinc finger CCCH domain-containing protein 15	303.017	45	K.FIK#NVTHQVK.S	5.38342	3.70789
CL5209Contig2	CHMP1A	Charged multivesicular body protein 1a	316.489	83	K.VQTAVTMK#GVTK.N	5.30384	3.30408
CL6662Contig1	TRIM37	E3 ubiquitin-protein ligase TRIM37	13.361	899	K.VVSLGPSSK#AWSGK.D	5.13576	2.65354
zeinaSSns_comp382580_c0_seq1	STMN1	Stathmin	#N/A	119	R.EAQMAAK#LER.L	4.72003	2.45928
TC463247	HMGB2	High mobility group protein B2	1031.78	43	K.HPDTSVNFSEFSK#K.C	4.71406	4.06646
CL14445Contig1	RNF138	E3 ubiquitin-protein ligase RNF138	#N/A	128	K.NVTIQTGQNSTK#CQEPK.Y	4.5847	2.47029
CL1Contig817	SFRS2	Serine/arginine-rich-splicing factor 2	212.679	36	R.VFEK#YGR.V	4.58172	4.43856
dsrrswapns_comp210820_c1_seq14	TPD52L2	Tumor protein D54	424.622	123	K.SLQEVQMSNAYVK#TSEK.L	4.4594	2.77119
CL42Contig18	ZNF568	Zinc finger protein 568	#N/A	264	K.GFTLK#DNLHR.H	4.41951	3.36653
CL67Contig8	HMGB3	High mobility group protein B3	706.706	43	K.NPEIPVNFSEFSK#K.C	4.36722	3.08482
zeinaSSns_comp370146_c0_seq2	HMGB2	High mobility group protein B2	#N/A	128	K.SETPGLSIGDTAK#K.L	4.27586	3.98068
zeinaSSns_comp388526_c1_seq3	Septin-2	Septin-2	110.662	318	K.VENVEVTK#DQMLQEK.E	4.26734	4.07085
TC435697	SRSF1	Serine/arginine-rich-splicing factor 1	71.635	109	K.DIEDVFYK#YGAIR.D	4.23694	1.887
CL1187Contig1	TAGLN2	Transgelin-2	1598.6	166	K.LK#EGQSIIGLQMGTNK.G	4.22594	2.5638
CL40282Contig1	HIST2H2AB	Histone H2A type 2-B	993.054	123	K.TVK#GSSSSQEPTAVESQEF.-	4.15985	2.94904
CL5210Contig1	TRAFD1	TRAF-type zinc finger domain-containing protein 1	37.6529	191	K.ALK#QTNLTR.N	4.11495	3.41114
CL5210Contig1	TRAFD1	TRAF-type zinc finger domain-containing protein 1	37.6529	546	R.TGFGTHHINVDESK#R.N	4.08956	4.35565
CL5940Contig1	CWC22	Pre-mRNA-splicing factor CWC22 homolog	58.3636	525	K.LIK#MDFPESQTK.E	4.08421	4.25532
zeinaSSns_comp377280_c0_seq1	SUB1	Activated RNA polymerase II transcriptional coactivator p15	#N/A	69	R.QSSGPEDNMFQIGK#MR.Y	4.0658	2.96977
CL5210Contig1	TRAFD1	TRAF-type zinc finger domain-containing protein 1	37.6529	604	K.KLPGDVVK#EE.-	4.05968	7.49325
dsrrswapns_comp214025_c5_seq1	TRIM62	Tripartite motif-containing protein 62	44.3599	96	K.VFCTYCIK#SPVLAVK.T	3.95978	2.6989
CL1184Contig1	YARS	Tyrosine--tRNA ligase, cytoplasmic	308.338	513	K.NFLTK#LGSVTCK.T	3.92628	1.75432
zeinaSSns_comp385596_c0_seq2	EIF2S2	Eukaryotic translation initiation factor 2 subunit 2	252.906	326	K.TGFQAVTGK#R.A	3.91538	3.1508
CL1743Contig3	PPP1CA	Serine/threonine-protein phosphatase PP1-alpha catalytic subunit	27.623	147	R.YNIK#LWK.T	3.89549	1.79773
CL5210Contig1	TRAFD1	TRAF-type zinc finger domain-containing protein 1	37.6529	271	K.YRDWQK#DSNLFCDDK.T	3.88151	3.27137
TC425439	CSNK1E	Casein kinase I isoform epsilon	#N/A	174	R.DVKPDNFLMGLGK#K.G	3.88043	2.23425
CL729Contig2	NOL11	Nucleolar protein 11	23.1424	677	K.SLLNK#IQK.T	3.86538	2.80285
zeinaSSns_comp370146_c0_seq2	HMGB2	High mobility group protein B2	#N/A	140	K.LGELWAEQTPK#DK.L	3.82896	2.72278
CL1198Contig1	STMN1	Stathmin	1487.82	104	K.LTTK#METIK.E	3.7203	3.14326
dsrrswapns_comp202049_c1_seq9	EDF1	Endothelial differentiation-related factor 1	11.1634	79	R.VPLEVGK#VIQQGR.Q	3.62863	2.73339
dsrrswapns_comp212642_c2_seq1	ZC3H15	Zinc finger CCCH domain-containing protein 15	303.017	28	K.IIEDK#TFGLK.N	3.58819	4.17246
CL1331Contig1	CL1331Contig1	#N/A	98.7024	661	K.DYDGSDYTIYDK#K.I	3.53671	3.54297
CL1788Contig3	SMURF2	E3 ubiquitin-protein ligase SMURF2	21.2251	619	K.GFNEVIPQHLLK#AFDEK.E	3.50128	2.08607
TC423515	TXNDC2	Thioredoxin domain-containing protein 2	1944.94	72	K.VDVDDAQDVAAHCDVK#CMPTFQFYK.N	3.50019	2.7351
CL6932Contig1	TXNL1	Thioredoxin-like protein 1	201.424	32	K.FTMK#GCAPCVR.I	3.47424	2.55958
CL575Contig4	CFL1	Cofilin-1	6584.22	113	K.EDLVFVFWAPEEASLK#SK.M	3.44498	1.87475
CL12618Contig1	UBLCP1	Ubiquitin-like domain-containing CTD phosphatase 1	267.083	195	K.MK#ELGVTTNANYK.I	3.40036	3.40697
CL10782Contig1	ARHGEF19	Rho guanine nucleotide exchange factor 19	16.8141	454	K.QVEFSNTK#FFPLISR.G	3.24346	1.90563
CL6765Contig1	SPRTN	SprT-like domain-containing protein Spartan	15.4652	339	K.SVLPFFK#MQK.D	3.21496	1.51071
TC425439	CSNK1E	Casein kinase I isoform epsilon	#N/A	91	K.FYK#MMQGGVGIPSIK.W	3.213	2.13679
CL12593Contig1	DBI	Acyl-CoA-binding protein	#N/A	45	K.QLK#TTPTDEEMLETYALYK.Q	3.20823	4.46038
CL3635Contig1	KPNA2	Importin subunit alpha-2	2623.6	505	K.YFSGEEADDIALEPEMGK#DAYTFQVPNMQK.E	3.20066	2.50825
CL55Contig10	GGA1	ADP-ribosylation factor-binding protein GGA1	291.566	20	R.ATNPLNK#EQDWEGVQAFCDQLNQELEGPQLATR.L	3.17621	2.82282
TC464996	PABPN1	Polyadenylate-binding protein 2	#N/A	28	K.GDGAEECELDDPELK#AIR.M	3.13313	3.36245
CL6270Contig1	CSTF2	Cleavage stimulation factor subunit 2	115.217	145	R.AVASLPPEQMFELMK#QMK.L	3.11359	2.04516
CL384Contig5	RPL7A	60S ribosomal protein L7a	5537.13	18	K.VAPAPSVVK#K.A	3.10049	3.1632
CL1331Contig1	# N/A	#N/A	98.7024	532	K.IGVPLK#GLSR.R	3.06358	3.83095
TC419902	TXNDC9	Thioredoxin domain-containing protein 9	1612.82	78	K.TDEDEMELLK#ER.R	3.05069	2.36994
CL8612Contig1	LRRCC1	Leucine-rich repeat and coiled-coil domain-containing protein 1	3.57857	361	R.TSYSELK#QNVSR.K	2.9967	4.85819
CL6765Contig1	SPRTN	SprT-like domain-containing protein Spartan	15.4652	287	K.IGSAK#STPAQSILTK.V	2.98865	2.69649
CL3635Contig1	KPNA2	Importin subunit alpha-2	2623.6	517	K.DAYTFQVPNM*QK#ESFNF.-	2.98541	1.84854
gi|27228184|gb|AF549988.1|	SNRPA	U1 small nuclear ribonucleoprotein A	#N/A	88	R.IQYSK#TDSDIIAK.M	2.97386	4.901
CL1Contig1497	CALM2	Calmodulin (Fragment)	4652.43	31	K.DGDGTITTK#ELGTVMR.S	2.90453	3.18274
CL1688Contig4	PPP1CB	Serine/threonine-protein phosphatase PP1-beta catalytic subunit	80.9758	303	K.AK#YQYGGLNSGR.P	2.85115	3.08272
CL552Contig2	AURKA	Aurora kinase A	104.417	148	K.QWCLEDFEIGRPLGK#GK.F	2.84847	2.10729
CL3920Contig1	CYCS	Cytochrome c	781.601	87	K.MIFAGIK#K.K	2.82917	2.76281
CL3273Contig1	RPA1	Replication protein A 70 kDa DNA-binding subunit	811.194	88	R.FIVNNLK#DGR.R	2.80579	2.81385
CL872Contig1	RAN	GTP-binding nuclear protein Ran	4873.11	99	R.VTYK#NVPNWHR.D	2.80071	3.26736
CL2745Contig2	PLK1	Serine/threonine-protein kinase PLK1	53.317	468	R.SYPTTLTK#K.I	2.767	3.32813
CL3930Contig1	ORC6	Origin recognition complex subunit 6	#N/A	12	R.LAPK#LGITSSK.I	2.73087	2.14875
CL385Contig8	BUD31	Protein BUD31 homolog	55.3438	63	R.KPPPDGWELIEPTLDELDQK#MR.E	2.65645	2.00928
CL3853Contig2	CPEB1	Cytoplasmic polyadenylation element-binding protein 1	7.90447	59	K.GK#CEHLQDYQDTEGPAASR.M	2.63413	1.93965
CL3273Contig1	RPA1	Replication protein A 70 kDa DNA-binding subunit	811.194	157	R.GTSK#LFGGGSLLNTPGGSQSK.V	2.6226	1.88133
CL10340Contig1	POLD1	DNA polymerase delta catalytic subunit	248.644	983	R.IFEPILGESK#AESILLK.G	2.61719	1.923
zeinaSSns_comp385596_c0_seq2	EIF2S2	Eukaryotic translation initiation factor 2 subunit 2	252.906	229	K.TSFVNFTDICK#LLHR.Q	2.55473	1.55346
CL4166Contig1	STIP1	Stress-induced-phosphoprotein 1	1778.11	153	R.ALLSDPSYK#ELIEQLR.N	2.525	2.7358
CL13230Contig1	XIAP	E3 ubiquitin-protein ligase XIAP	26.8344	15	R.WSVSQGCGNSHK#ALR.M	2.5223	2.0561
CL1759Contig3	RPS10	40S ribosomal protein S10	#N/A	159	R.SAVPSGADK#K#AEAGAGAATEFQFR.G	2.48218	2.305
TC437738	PDCD5	Programmed cell death protein 5	389.169	99	K.LSEEGLIEILEK#VSR.Q	2.47544	2.02036
CL23Contig14	YKT6	YKT6 v-SNARE protein	167.067	173	K.LDDLVSK#SEVLGTQSK.A	2.44341	1.36238
CL6662Contig1	TRIM37	E3 ubiquitin-protein ligase TRIM37	13.361	720	R.YK#SQVLEVR.S	2.42896	2.93231
CL855Contig1	BIRC6	Baculoviral IAP repeat-containing protein 6	15.561	2249	K.GSSYK#LLVEQAK.L	2.36682	2.06792
CL1415Contig2	TPT1	Translationally-controlled tumor protein	4016.54	130	K.ILGNFK#NYQFYTGER.M	2.34823	2.14559
CL8413Contig1	PADI2	Protein-arginine deiminase type-2	574.695	319	K.DNLFFLK#AIK.R	2.34411	1.72416
CL1759Contig3	RPS10	40S ribosomal protein S10	#N/A	68	K.NVPNLHVMK#AMQSLK.S	2.31518	1.48308
CL6100Contig2	NSFL1C	NSFL1 cofactor p47	72.2232	152	K.NPNELVEDLFK#GAK.E	2.3076	1.82313
CD301620	RPS25	40S ribosomal protein S25	5556.74	66	K.EVPNYK#LITPAVVSER.L	2.3054	3.40093
CL1804Contig2	GAF1	Putative uncharacterized protein GAF1 (Fragment)	53.6116	1385	R.LK#DFSAPDLAAK.Y	2.30362	2.34465
TC440065	HBZ	Hemoglobin subunit zeta	2.80488	156	K.FLDAISTLLTSK#HR.-	2.29773	1.58629
CL2821Contig3	SND1	Staphylococcal nuclease domain-containing protein 1	1057.32	682	R.SNYYK#TLLAAEEGPK.Q	2.25277	2.79992
CL8Contig14	PPIF	Peptidyl-prolyl cis-trans isomerase F, mitochondrial	9566.72	49	K.GYGYK#NSGFHR.I	2.22758	2.54478
CL575Contig4	CFL1	Cofilin-1	6584.22	93	R.YALYDALYETK#ETK.K	2.12452	2.54999
CL1Contig493	SKP1	S-phase kinase-associated protein 1	331.783	196	K.TFNIK#NDFTEEEEAQVR.K	2.11782	2.02194
CL1892Contig1	ST13	Hsc70-interacting protein	1782.38	363	K.YQNNPK#VMNLITK.L	2.11181	1.63338
CL10967Contig1	# N/A	#N/A	1101.11	85	K.VSESTPLVSGGK#QR.L	2.09488	2.33539
CL1894Contig1	SNRPA1	U2 small nuclear ribonucleoprotein A'	140.913	179	R.SK#TFVPGAGLPTEK.K	2.07484	2.42709
CL100Contig11	NAP1L1	Nucleosome assembly protein 1-like 1	2349.29	149	K.VDEEEDIAEDLK#EK.A	2.05724	1.78479
CL4718Contig1	HBZ	Hemoglobin subunit zeta	10400.8	24	K.ASGNVK#ALGAEVLER.L	2.02186	2.56266
CL11Contig15	HSP90AB1	Heat shock protein HSP 90-beta	2889.22	403	R.EMLQQSK#ILK.V	2.01723	2.56036
zeinaSSns_comp382580_c0_seq1	STMN1	Stathmin	#N/A	85	K.EVLQK#AIEENNNFSK.M	2.01463	1.94859
CL430Contig6	EEF1A1	Elongation factor 1-alpha 1	#N/A	179	K.EVSAYIK#K.I	2.01302	2.4728
CL4047Contig3	CSNK1G2	Casein kinase I isoform gamma-2	2.0539	256	R.GSLPWQGLK#ADTLK.E	1.96511	2.96043
CL691Contig4	IGF2BP3	Insulin-like growth factor 2 mRNA-binding protein 3	84.4613	282	K.EAQDTK#FTEEIPLK.I	1.96468	3.62782
CL6662Contig1	TRIM37	E3 ubiquitin-protein ligase TRIM37	13.361	734	K.LSAVK#SQLCEVR.N	1.95908	1.96917
CL4979Contig2	NEDD4L	E3 ubiquitin-protein ligase NEDD4-like	29.1314	214	R.TYYVNHNNK#STQWQR.P	1.91356	1.34863
TC427650	RPS19	40S ribosomal protein S19	3350.12	87	R.GGAGVGSMTK#IYGGR.Q	1.88108	4.34496
CL46Contig9	RPS12	40S ribosomal protein S12	#N/A	129	K.DVIEEYFK#SK.K	1.87998	2.10799
zeinaSSns_comp382580_c0_seq1	STMN1	Stathmin	#N/A	70	K.LHEAEILK#QLAEK.R	1.86391	2.97928
CL92Contig12	RPS3	40S ribosomal protein S3	358.07	231	K.GAK#PDQPQPPVMPQPVATA.-	1.86086	2.81535
CL22Contig4	RPS20	40S ribosomal protein S20	#N/A	75	K.TPCGEGSK#TWDR.F	1.83886	2.19266
DY567732	HIST1H4A	Histone H4	4318.35	29	R.DNIQGITK#PAIR.R	1.82865	2.93367
CL929Contig2	RPL38	60S ribosomal protein L38	3354.88	79	K.QSLPPGLSVK#ELK.-	1.82189	3.35763
CL4718Contig1	HBZ	Hemoglobin subunit zeta	10400.8	141	K.FLEAISTLLTSK#HR.-	1.82098	1.28611
CL961Contig3	DYNC1H1	Cytoplasmic dynein 1 heavy chain 1	376.254	3368	K.K#NYLSNPSFNYELVNR.A	1.80031	3.91296
zeinaSSns_comp387285_c1_seq1	PA2G4	Proliferation-associated protein 2G4	3027.97	232	K.ISPEFK#CTPIEGMLSHQLK.Q	1.79757	1.28061
dsrrswapns_comp211046_c0_seq2	RPL13	60S ribosomal protein L13	1020.76	145	K.KGDSTAEELK#LATQLK.G	1.76344	2.17485
CL40Contig3	PLIN2	Perilipin-2	3835.39	264	K.NVNSANQK#LYNTWVDWTK.S	1.75008	1.50353
CL2010Contig5	EPS15	Epidermal growth factor receptor substrate 15	25.165	348	K.ATDEDPFTCSK#ADPFLATESTFPSEDTLK.S	1.73047	1.93587
CL92Contig5	RPL4	60S ribosomal protein L4	4438.61	352	R.HAILQQLENIK#AK.E	1.72804	1.73777
CL3853Contig1	CPEB1	Cytoplasmic polyadenylation element-binding protein 1	35.3331	307	R.NYK#NPVYSCK.V	1.71384	2.97518
CL10849Contig1	ANXA4	Annexin (Fragment)	1149.4	30	R.NAMK#GAGTDEDAVIDVIANR.T	1.70772	1.48392
dsrrswapns_comp212183_c1_seq2	TACC3	Transforming acidic coiled-coil-containing protein 3	#N/A	888	K.ICDDLILK#MEK.I	1.70674	1.42668
CL7338Contig2	ITCH	E3 ubiquitin-protein ligase Itchy homolog	41.38	256	R.FIYATQEPGAQNK#EYDPLGPLPVGWEK.R	1.70511	2.01152
CL1676Contig3	DDI2	Protein DDI1 homolog 2	156.06	277	R.WAGIAK#GVGTQK.I	1.70084	2.28575
CL6270Contig1	CSTF2	Cleavage stimulation factor subunit 2	115.217	189	R.IVDPEIALK#ILHR.P	1.66945	1.60774
CL384Contig6	RPL7A	60S ribosomal protein L7a	2328.84	258	R.HWGGGILGPK#SVAR.I	1.66536	1.81274
CL1Contig997	RBM38	RNA-binding protein 38	27.2315	70	R.ACK#DPNPIIDGR.K	1.63658	2.13347
CL1892Contig1	ST13	Hsc70-interacting protein	1782.38	370	K.VMNLITK#LSSK.F	1.62795	2.48481
CL4552Contig2	ALOXE3	Epidermis-type lipoxygenase 3	1351.01	197	K.GFLK#CSNSWTDLCDIK.R	1.61294	2.2183
zeinaSSns_comp387379_c0_seq1	ADPRHL2	Poly(ADP-ribose) glycohydrolase ARH3	91.5707	114	K.LASGEYK#YVFSPAK.E	1.59973	2.04752
CL92Contig12	RPS3	40S ribosomal protein S3	358.07	76	R.ELTAVVQK#R.F	1.59035	2.19736
CL1Contig516	PCNA	Proliferating cell nuclear antigen	135.107	189	R.DLSQIGDAVVISCAK#DGVK.F	1.58305	4.17648
gi|64528|emb|X04669.1|	ACTA1	Actin, alpha skeletal muscle	#N/A	18	K.DSYVGDEAQSK#R.G	1.57475	1.54421
CL10967Contig1	# N/A	#N/A	1101.11	228	R.DQPPNPQVPASQCNQWVGITHK#DVGR.S	1.55021	2.94665
CL384Contig6	RPL7A	60S ribosomal protein L7a	2328.84	47	K.VVNPLFEK#RPK.N	1.54736	2.37377
zeinaSSns_comp382580_c0_seq1	STMN1	Stathmin	#N/A	95	K.AIEENNNFSK#MAEEK.L	1.53785	1.81912
zeinaSSns_comp388060_c0_seq4	ITCH	E3 ubiquitin-protein ligase Itchy homolog	7.70923	65	R.FIYGNQDSVAQNK#EYDPLGPLPVGWEK.-	1.53611	3.1962
TC441851	RPL11	60S ribosomal protein L11	528.909	51	K.VLEQLTGQTPVFSK#AR.Y	1.53509	1.48655
CL1Contig1414	ANXA5	Annexin A5	#N/A	53	K.AMK#GLGTDEEAIIK.I	1.48398	2.47676
CL1322Contig3	ABCF2	ATP-binding cassette sub-family F member 2	13.8891	503	R.YGLTGK#QQVSPIR.N	1.48377	1.92663
CL3171Contig2	RPL7	60S ribosomal protein L7	2827.51	18	K.LPSVPESLLK#R.R	1.46686	2.38785
TC440338	RPL27	60S ribosomal protein L27	3690.11	133	K.WFFQK#LR.F	1.46589	1.80718
CL8Contig14	PPIF	Peptidyl-prolyl cis-trans isomerase F, mitochondrial	9566.72	44	R.ALCTHEK#GYGYK.N	1.46208	2.43321
CL13637Contig1	ASTL	Astacin-like metalloendopeptidase	56.2157	245	K.YPYSK#TEIGQR.E	1.4555	1.83003
CL10087Contig1	MIF	Macrophage migration inhibitory factor	2179.76	86	K.LLCDILTK#QLNIPANR.V	1.451	1.70002
CL4519Contig1	UBAP1	Ubiquitin-associated protein 1	42.8748	204	K.AEDLDLK#LLPK.P	1.44581	2.87392
CL4175Contig1	MKRN1	E3 ubiquitin-protein ligase makorin-1	36.5401	92	K.SSYFIPNK#YWVGDSAEK.V	1.44466	1.58119
CL2010Contig5	EPS15	Epidermal growth factor receptor substrate 15	25.165	469	K.MPASK#TTETSNLFQQGEPFQQFNQSIYK.E	1.44101	2.33859
CL1331Contig1	# N/A	#N/A	98.7024	202	R.NMPPGSYAYEK#EEVR.I	1.43611	1.51443
TC427650	RPS19	40S ribosomal protein S19	3350.12	39	K.LK#VPEWVDTVK.L	1.43007	2.69595
CL1011Contig5	VCP	Transitional endoplasmic reticulum ATPase	2147.25	668	K.SPVAK#DVDVNFLAK.M	1.41062	1.39027
CL691Contig4	IGF2BP3	Insulin-like growth factor 2 mRNA-binding protein 3	84.4613	462	K.IAPAEGPDAK#LR.M	1.40092	1.72375
CL2389Contig1	HGS	Hepatocyte growth factor-regulated tyrosine kinase substrate	304.076	221	R.VCEPCYEQLNK#K.G	1.3971	1.34169
CL14Contig15	RAB1A	Ras-related protein Rab-1A	664.597	190	K.NVK#IQSTPVK.Q	1.38299	2.17286
CL1918Contig2	ZNF326	DBIRD complex subunit ZNF326	129.343	236	K.SVPPPAEK#LSEEEEEK.R	1.37575	1.95376
zeinaSSns_comp387272_c0_seq1	ENO1	Alpha-enolase	85.5571	420	R.IEEELGSK#AR.F	1.37274	1.74744
CL7997Contig2	SHMT1	Serine hydroxymethyltransferase, cytosolic	1214.86	330	K.LYQK#QVVSNCK.A	1.3716	1.41082
CL2046Contig2	EML4	EML4 protein	351.792	100	K.AVPSK#GPATLR.E	1.33482	3.37514
CL932Contig6	UBE2N	Ubiquitin-conjugating enzyme E2 N	281.399	24	R.LLAEPVPGIK#AEPDESNAR.Y	1.32724	2.32724
CL575Contig4	CFL1	Cofilin-1	6584.22	165	K.LGGNTVVSLEGK#SLR.S	1.32232	2.362
CL6407Contig1	RPS3A	40S ribosomal protein S3a	5273.77	66	R.TQGTK#IASDGLK.G	1.3029	1.80032
CL92Contig12	RPS3	40S ribosomal protein S3	358.07	63	R.TQNVLGEK#GR.R	1.29456	2.24973
DC060886	VBP1	VBP1 protein	#N/A	13	R.LK#NQIPEIK.Q	1.29186	2.90029
CL5484Contig1	S100A11	Protein S100-A11	493.47	165	K.TFTEGQK#DPNIVQNLMK.Q	1.28329	1.4855
CL9224Contig1	OPTN	Optineurin	33.7009	468	K.EEMMGK#QSIEQLQR.R	1.27634	1.50162
CL8146Contig1	HSD17B4	Peroxisomal multifunctional enzyme type 2	408.264	712	K.VNPQK#AFFAGK.L	1.27344	1.92565
CL4917Contig1	DRIP4	Dopamine receptor interacting protein 4	819.651	45	K.TSEVDLVK#PLSK.Y	1.25334	1.91644
CL6572Contig1	HSPA2	Heat shock-related 70 kDa protein 2	546.699	510	K.ITITNDK#GR.L	1.25037	2.66917
CL1676Contig3	DDI2	Protein DDI1 homolog 2	156.06	167	K.FTK#VLLEQQQER.A	1.23806	2.51154
TC449530	UBE2N	Ubiquitin-conjugating enzyme E2 N	880.94	24	R.LLAEPVPGIK#AEPDENNAR.F	1.23394	1.82874
CL3853Contig1	CPEB1	Cytoplasmic polyadenylation element-binding protein 1	35.3331	254	R.LDQDHAALAAATASPLGITK#R.W	1.23389	1.53881
dsrrswapns_comp211046_c0_seq2	RPL13	60S ribosomal protein L13	1020.76	82	R.GFSLEELK#AAGINK.K	1.22544	1.88215
CL24855Contig1	RPL6	60S ribosomal protein L6	#N/A	94	K.FVDSQLLPVIK#K.-	1.20742	1.51863
CL5003Contig1	DCAF8	DDB1- and CUL4-associated factor 8	#N/A	323	R.NNATVK#GVNFYGPR.S	1.18493	1.43935
CL4552Contig2	ALOXE3	Epidermis-type lipoxygenase 3	1351.01	130	K.GIILGDSVSPVIK#K.Q	1.18314	1.55698
CL92Contig12	RPS3	40S ribosomal protein S3	358.07	198	K.IMLPWDPSGK#IGPK.K	1.18294	1.70696
CL3836Contig1	GPD2	Glycerol-3-phosphate dehydrogenase, mitochondrial	49.6207	64	R.EAQLLTLQK#TK.E	1.18128	1.9111
dsrrswapns_comp214025_c5_seq1	TRIM62	Tripartite motif-containing protein 62	44.3599	59	R.AEFK#YWPSLQK.N	1.17553	1.76969
CL1322Contig3	ABCF2	ATP-binding cassette sub-family F member 2	13.8891	321	K.TRLELEENQMK#R.F	1.17462	1.33216
CL11534Contig1	THUMPD3	THUMP domain-containing protein 3	200.186	122	K.DLQDLVAK#LPWEK.A	1.17125	1.57316
CL5313Contig1	RPL9	60S ribosomal protein L9	2270.17	185	K.FLDGIYVSEK#GTVQQLEE.-	1.15664	1.32973
zeinaSSns_comp370372_c0_seq2	H3F3A	Histone H3.3	3180.18	123	K.RVTIMPK#DIQLAR.R	1.13624	2.65643
CL9189Contig1	PTTG1IP	Pituitary tumor-transforming gene 1 protein-interacting protein	43.4088	156	K.YGLFK#EDNPYNK.F	1.13394	1.41639
CL4267Contig1	TKT	Transketolase	3662.53	313	K.ISISGIAFPSPPNYK#IGDK.I	1.12429	1.47511
CL201Contig6	PAFAH1B1	Platelet-activating factor acetylhydrolase IB subunit alpha	447.324	88	K.EEFTSGGPIGQK#R.D	1.0965	1.93315
CL7031Contig2	NEDD8	NEDD8	564.071	104	R.LIYSGK#QMNDEK.T	1.08134	1.34956
CL13623Contig1	SERPINA1	Alpha-1-antitrypsin	17674	129	K.GLSFNK#K.K	1.05918	1.61389
CL6643Contig1	RPL14	60S ribosomal protein L14	3588.37	53	R.QAMPFK#CMQLTDFVIK.V	1.05002	1.31495
CL397Contig6	RPS4X	40S ribosomal protein S4, X isoform	664.563	262	K.GNK#PWISLPR.G	1.04672	2.29567
dsrrswapns_comp215540_c0_seq3	RPS7	40S ribosomal protein S7	3433.59	189	K.VETFSGVYK#K.L	1.04585	1.9302
TC435914	RPL3	60S ribosomal protein L3	236.811	320	K.FIDTTSK#FGHGR.F	1.0289	1.72622
CL542Contig9	RPS9	40S ribosomal protein S9	#N/A	155	R.LDSQK#HIDFSLR.S	1.02345	1.81217
CL1011Contig5	VCP	Transitional endoplasmic reticulum ATPase	2147.25	18	K.SDDLSTAILK#QK.S	1.01928	1.46432
CL15888Contig1	RTP3	Receptor-transporting protein 3	#N/A	126	R.TFYEQEK#YGR.L	1.0083	1.46545
CL2685Contig2	TPI1	Triosephosphate isomerase	3195.73	68	K.IALSAQNCYK#VAK.G	0.982386	1.74328
